# Unlocking the secrets of paired terminal genomic repeats utilised by the *Burkholderia* jumbo phage Matilda

**DOI:** 10.64898/2026.10.21.760668

**Authors:** Jessica M Lewis, Olivia Burns, Harry Mogg, Tanaz Mistry, Yan-Jiun Lee, Peter Weigele, Eshwar Mahenthiralingam, Yin Chen, Nichollas E Scott, Laura Baxter, Cristina S Mesquita, Richard Stark, Trevor Lithgow, Jeremy J Barr, Antonia P Sagona

## Abstract

Bacteriophages (phages) are viruses that infect bacteria. Jumbo phages have genomes exceeding 220 kb, which can support greater functional independence and complexity. This work identified vB_BceM_Matilda (φMatilda), a novel *Burkholderia*-targeting jumbo phage. Before injecting its genome into the host bacterium, φMatilda binds to the bacterial flagellum, the rotation of which is required to drive a productive phage infection. Its linear 267 kb dsDNA genome has a previously undescribed tripartite architecture, with bidirectional terminal elements of 1.3 kb and 25 kb, each flanked by distinct inverted repeats of 1.5 kb and 18 kb, respectively. These architectural elements bookend the genome. Transcriptomic and proteomic analyses tracked the phage infection process and confirmed that genes within these terminal elements are transcribed and translated during infection. The presence of bidirectional terminal sequences in related jumbo phages suggests that the tripartite genome architecture may be conserved and functionally important. This work represents the first description of this genome architecture in any organism, expanding our understanding of genome organisation and raising new questions about the replication, packaging, and evolution of jumbo phage genomes.

**Visual abstract:** 
