## Supplementary Table 1 for "Unlocking the secrets of paired terminal genomic repeats utilised by the *Burkholderia* jumbo phage Matilda"

### Sheet: Sheet1
Organism	Details	Reference
Burkholderia anthina LMG 20983	Clinical isolate from CF patient	37
Burkholderia arboris LMG 24066T	Non-clinical isolate	38
Burkholderia cenocepacia K56-2	Wildtype ET-12 lineage clinical isolate from CF patient	39,40
Burkholderia cenocepacia K56-2 +pSCrhaB2	Wildtype K56-2 with empty vector	41
Burkholderia cenocepacia K56-2∆fliF	Markerless fliF (BCAL0525) mutant	41
Burkholderia cenocepacia K56-2∆fliF + pSCrhaB2	Markerless fliF mutant with empty vector	41
Burkholderia cenocepacia K56-2∆fliF + pSCrhaB2-fliF	Markerless fliF mutant with fliF complementation vector	41
Burkholderia cenocepacia K56-2 ∆motB	Markerless motB (BCAM0505) mutant	41
Burkholderia cenocepacia K56-2 ∆motB + pSCrhaB2	Markerless motB mutant with empty vector	41
Burkholderia cenocepacia K56-2 ∆motB + pSCrhaB2-motB	Markerless motB mutant with motB complementation vector	41
Burkholderia cenocepacia K56-2∆pglL	Markerless pglL mutant	42
Burkholderia cenocepacia H111	Clinical CF isolate	43
Burkholderia cenocepacia BCC0013 (J2315)T	ET12 lineage clinical CF isolate	44
Burkholderia cenocepacia BCC0014 (BC7)	ET12 lineage clinical CF isolate	44
Burkholderia cenocepacia BCC0016 (C5424)	ET12 lineage clinical CF isolate	44
Burkholderia cepacia BCC0003 (CEP509)	Clinical CF isolate	44-46
Burkholderia contaminans BCC1277 (LMG 23250)	Non-clinical isolate	47
Burkholderia diffusa LMG 24065T	Clinical CF isolate	38
Burkholderia dolosa LMG 18943T	Clinical CF isolate	48
Burkholderia dolosa BCC0306 (AU0746)	Wildtype, clinical CF isolate	48
Burkholderia lata BCC0400 (B1)	Non-clinical isolate	49,50
Burkholderia latens LMG 24064T	Clinical CF isolate	38
Burkholderia metallica LMG 24068T	Clinical CF isolate	38
Burkholderia multivorans ATCC 17616	Non-clinical isolate	ATCC/51
Burkholderia multivorans BCC0008 (C1576)	Clinical CF isolate	44
Burkholderia multivorans BCC0033	Clinical CF isolate	52
Burkholderia multivorans BCC0084	Clinical CF isolate	52
Burkholderia multivorans BCC1272	Clinical CF isolate	52
Burkholderia multivorans BCC1385	Clinical CF isolate	52
Burkholderia orbicola BCC0018 (C1394)	Clinical CF isolate	44
Burkholderia orbicola BCC0019 (PC184)	Clinical CF isolate	44
Burkholderia seminalis LMG 24067T	Clinical CF isolate	38
Burkholderia stabilis BCC0025 (LMG 14086)	Respirator isolate	44
Burkholderia stabilis BCC0026 (LMG 18888)	Clinica bloodstream isolate	44
Burkholderia vietnamensis BCC0027 (PC259)	Clinical CF isolate	44
Burkholderia vietnamensis BCC0029 (FC441)	Clinical isolate	44
T Type strain
