## Supplementary Table 2 for "Unlocking the secrets of paired terminal genomic repeats utilised by the *Burkholderia* jumbo phage Matilda"

### Sheet: Sheet1
Primer name	Sequence (5’-3’)	Description
AS614	CAGTGAGCCACTAACCGGAACCC	Forward primer in the φMatilda small bidirectional segment, orientation 1
AS615	GGCGCTGTATTGGCGTCGCG	Forward primer in the φMatilda small bidirectional segment, orientation 2
AS616	CGACGCGAGCCATATTCGCGC	Reverse primer in the φMatilda short inverted repeat, for use with primers within the small bidirectional segment
AS617	GTGCGTGGCTGGCACGCTC	Forward primer in the φMatilda long inverted repeat, for use with primers within the large bidirectional segment
AS618	GCTCTTTGGTTGGGTGCTCACGG	Reverse primer in the φMatilda large bidirectional segment, orientation 1
AS619	GCACTCGTACGAAAGGTTTGCTATTTCG	Reverse primer in the φMatilda large bidirectional segment, orientation 2
AS643	ATGATGCGCGTCGCCCCGAC	Reverse primer in the φMatilda core genome, downstream of the short inverted repeat, for use with primers within the small bidirectional segment
